# Single-molecule long-read methylation profiling reveals regional DNA methylation regulated by Elongator Complex Subunit 2 in Arabidopsis roots experiencing spaceflight

**DOI:** 10.1101/2022.11.09.515199

**Authors:** Mingqi Zhou, Alberto Riva, Marie-Pierre L. Gauthier, Michael P. Kladde, Robert J. Ferl, Anna-Lisa Paul

## Abstract

**Background:** The Advanced Plant Experiment-04 - Epigenetic Expression (APEX04-EpEx) experiment onboard the International Space Station examined the spaceflight-altered cytosine methylation in two genetic lines of *Arabidopsis thaliana*, wild-type Col-0 and the mutant *elp2-5,* which is deficient in an epigenetic regulator Elongator Complex Subunit 2 (ELP2). Whole-genome bisulfite sequencing (WGBS) revealed distinct spaceflight associated methylation differences, presenting the need to explore specific space- altered methylation at single-molecule resolution to associate specific changes over large regions of spaceflight related genes. To date, tools of multiplexed targeted DNA methylation sequencing remain limited for plant genomes.

**Results:** To provide methylation data at single-molecule resolution, Flap-enabled next-generation capture (FENGC), a novel targeted multiplexed DNA capture and enrichment technique allowing cleavage at any specified sites, was applied to survey spaceflight-altered DNA methylation in genic regions of interest. The FENGC capture panel contained 108 targets ranging from 509 to 704 nt within the promoter or gene body regions of gene targets derived from spaceflight whole-genome data sets. In addition to genes with significant changes in expression and average methylation levels between spaceflight and ground control, targets with space-altered distributions of the proportion of methylated cytosines per molecule were identified. Moreover, trends of co-methylation of different cytosine contexts were exhibited in the same DNA molecules. We further identified significant DNA methylation changes in three previously biological process- unknown genes, and loss-of-function mutants of two of these genes (named as *EMO1* and *EMO2* for *ELP2-regulated Methylation in Orbit 1* and *2*) showed enhanced root growth rate.

**Conclusions:** FENGC simplifies and reduces the cost of multiplexed, targeted, single-molecule profiling of methylation in plants, providing additional resolution along each DNA molecule that is not seen in population-based short-read data such as WGBS. This case study has revealed spaceflight-altered regional modification of cytosine methylation occurring within single DNA molecules of cell subpopulations, which were not identified by WGBS. The single-molecule survey by FENGC can lead to identification of novel functional genes. The newly identified *EMO1* and *EMO2* are root growth regulators which may be epigenetically involved in plant adaptation to spaceflight.
