## Additional file 1:Table S1 for "Single-molecule long-read methylation profiling reveals regional DNA methylation regulated by Elongator Complex Subunit 2 in Arabidopsis roots experiencing spaceflight"

### Sheet: Sheet1
Table S1. Information of 108 capture targets. DmPPM, differential methylation proportion per molecule detected by FENGC; DmC, differentially methylated cytosine (methylation difference > 0.2, FDR < 0.01 in APEX04 WGBS) detected in the target region; F, flight samples; G, ground control; Y, yes; N, no; n/a, filtered reads < 10.
	defense-related example genes
	functionally unknown example genes
Target ID	Genic region	Capture strand	Chr	Start	End	Target length (nt)	GC content %	DmPPM for F vs G in Col			DmPPM for F vs G in elp2			DmC for F vs G in Col			DmC for F vs G in elp2
								CG	CHG	CHH	CG	CHG	CHH	CG	CHG	CHH	CG	CHG	CHH
AT1G01560	gene body	+	1	203522	204051	530	38	N	N	N	N	N	N	N	N	N	N	N	N
AT1G03240-1	gene body	-	1	791927	792559	633	28	N	N	N	N	N	N	N	N	N	N	N	Y
AT1G03240-2	promoter	-	1	792604	793274	671	35	N	N	N	N	N	N	N	N	Y	N	N	N
AT1G05290	gene body	-	1	1539638	1540202	565	34	N	N	N	N	N	N	N	N	N	N	N	N
AT1G08090	promoter	+	1	2523445	2524035	591	36	N	N	N	N	N	N	N	N	Y	N	N	Y
AT1G13340	gene body	-	1	4570346	4570866	521	40	N	N	N	N	N	N	Y	Y	N	N	N	N
AT1G18970	promoter	-	1	6555313	6555876	564	29	n/a			N	N	N	N	N	Y	N	N	N
AT1G21400	promoter	+	1	7493057	7493632	576	33	N	N	N	N	N	N	N	N	N	N	N	Y
AT1G26250	promoter	+	1	9082715	9083361	647	35	n/a			N	N	N	N	N	N	N	N	Y
AT1G27565-1	promoter	+	1	9574054	9574630	577	37	Y	Y	Y	Y	N	N	N	N	N	N	Y	Y
AT1G27565-2	gene body	+	1	9574705	9575233	529	36	N	N	N	N	N	N	N	N	N	Y	N	Y
AT1G44130	promoter	-	1	16790537	16791101	565	31	n/a			n/a			N	N	N	N	N	N
AT1G47890	promoter	+	1	17643551	17644137	587	29	n/a			n/a			N	N	Y	N	N	N
AT1G49030	promoter	+	1	18135700	18136279	580	26	N	N	Y	N	N	N	N	N	N	N	N	N
AT1G52415	promoter	+	1	19525016	19525575	560	41	N	N	N	N	N	N	N	N	N	N	N	N
AT1G62760-1	gene body	-	1	23237603	23238178	576	43	Y	N	Y	N	N	N	N	N	N	N	Y	N
AT1G62760-2	promoter	-	1	23238569	23239189	621	25	n/a			n/a			N	N	N	N	N	N
AT1G63570	promoter	+	1	23574970	23575542	573	32	n/a			n/a			N	N	N	N	N	N
AT1G75040	promoter	+	1	28176621	28177172	552	34	N	N	N	N	N	N	N	N	N	N	N	N
AT1G75600	promoter	+	1	28389933	28390467	535	32	N	N	N	N	N	N	N	N	N	N	N	N
AT1G75830-1	promoter	+	1	28470225	28470867	643	31	Y	Y	Y	Y	Y	Y	N	N	N	N	Y	N
AT1G75830-2	promoter	+	1	28471040	28471565	526	35	N	N	N	N	N	N	N	N	N	N	N	Y
AT1G78820-1	gene body	-	1	29633853	29634458	606	30	N	N	N	N	N	N	N	N	N	N	N	N
AT1G78820-2	promoter	-	1	29635973	29636564	592	28	n/a			N	N	N	N	N	N	N	N	N
AT2G07560	gene body	-	2	3172361	3172926	566	41	N	N	N	N	N	N	N	Y	N	N	Y	Y
AT2G15220	promoter	+	2	6607428	6608064	637	34	N	N	N	N	N	N	N	N	N	N	N	N
AT2G16060	gene body	-	2	6983229	6983770	542	35	N	N	N	N	N	N	N	N	N	N	N	N
AT2G19500	gene body	-	2	8444121	8444775	655	33	n/a			n/a			N	N	N	N	Y	Y
AT2G25410	gene body	+	2	10814612	10815183	572	44	N	N	N	N	N	N	N	N	N	N	Y	N
AT2G26150	promoter	+	2	11135402	11135939	538	37	N	N	N	N	N	N	N	N	N	N	N	Y
AT2G27402-1	promoter	+	2	11721643	11722202	560	33	N	N	N	N	N	N	N	N	N	N	Y	N
AT2G27402-2	promoter	+	2	11722570	11723150	581	35	N	N	N	N	N	N	N	N	N	N	Y	N
AT2G33050	promoter	+	2	14025139	14025729	591	32	n/a			n/a			N	N	N	N	Y	Y
AT2G33380	gene body	-	2	14145120	14145664	545	31	N	N	N	N	N	N	N	N	N	N	N	N
AT2G43570	promoter	-	2	18077430	18077972	543	33	N	N	N	N	N	N	N	N	N	Y	N	Y
AT2G44810	promoter	+	2	18477369	18477950	582	33	N	N	N	N	N	N	N	N	N	N	N	N
AT2G46830	promoter	+	2	19245405	19245962	558	34	N	N	N	N	N	N	N	N	N	N	N	N
AT2G47520	gene body	-	2	19503235	19503780	546	36	N	N	N	N	N	N	N	N	N	N	N	N
AT3G01345-1	promoter	+	3	128430	128940	511	36	N	N	N	N	N	N	N	N	N	N	N	Y
AT3G01345-2	gene body	+	3	129630	130163	534	46	N	N	N	N	N	N	N	N	N	N	N	N
AT3G02100	gene body	+	3	368232	368778	547	41	n/a			N	N	N	N	N	N	N	N	N
AT3G04210	gene body	-	3	1107231	1107870	640	41	N	N	N	N	N	N	Y	Y	N	N	N	N
AT3G04720	gene body	-	3	1286142	1286697	556	46	N	N	N	N	N	N	N	N	N	N	N	N
AT3G08940	gene body	+	3	2717628	2718195	568	52	N	N	N	N	N	N	Y	N	N	Y	N	N
AT3G09640	promoter	+	3	2955227	2955781	555	36	N	N	N	N	N	N	N	Y	N	N	Y	N
AT3G16770	gene body	+	3	5706364	5706905	542	46	N	N	N	N	N	N	N	N	Y	N	N	N
AT3G17609	gene body	+	3	6024349	6024933	585	34	N	N	N	N	N	N	N	N	N	N	N	N
AT3G17790	gene body	+	3	6089821	6090379	559	38	N	N	N	N	N	N	N	N	N	N	N	Y
AT3G24500	gene body	+	3	8919081	8919673	593	27	N	N	N	Y	N	N	N	N	N	N	N	N
AT3G28380-1	gene body	-	3	10624532	10625084	553	44	Y	N	N	N	N	N	N	N	Y	N	N	N
AT3G28380-2	promoter	-	3	10628300	10628967	668	35	n/a			N	N	N	N	N	N	N	N	N
AT3G45920	promoter	+	3	16882000	16882553	554	35	N	N	N	N	N	N	N	N	N	N	N	Y
AT3G46400	promoter	+	3	17071210	17071884	675	31	n/a			n/a			N	N	N	N	Y	Y
AT3G48740-1	gene body	-	3	18052699	18053349	651	39	N	N	N	N	N	N	N	N	N	N	N	N
AT3G48740-2	promoter	-	3	18054948	18055627	680	26	n/a			n/a			N	N	N	N	N	N
AT3G48740-3	promoter	-	3	18055709	18056396	688	32	N	N	N	N	N	N	N	N	N	N	Y	N
AT3G50560	gene body	-	3	18761756	18762264	509	34	N	N	N	N	N	N	N	N	Y	N	N	N
AT3G51350-1	gene body	-	3	19062237	19062832	596	43	Y	N	N	N	N	N	N	N	N	N	N	N
AT3G51350-2	promoter	-	3	19063735	19064324	590	31	n/a			n/a			N	N	N	N	N	N
AT3G51810	promoter	+	3	19214225	19214802	578	34	N	N	N	N	N	N	N	N	N	N	N	N
AT3G61810	gene body	+	3	22877035	22877600	566	39	N	N	N	N	N	N	N	N	N	N	N	Y
AT4G04990	promoter	+	4	2554206	2554782	577	31	Y	N	Y	N	N	N	N	N	N	N	N	N
AT4G09110	promoter	+	4	5811623	5812188	566	33	n/a			n/a			N	N	N	N	N	N
AT4G10270	promoter	+	4	6373708	6374395	688	23	n/a			n/a			N	N	N	N	N	N
AT4G10500-1	promoter	+	4	6489704	6490336	633	29	n/a			n/a			N	N	N	Y	N	N
AT4G10500-2	promoter	+	4	6490571	6491120	550	31	N	N	N	N	N	N	N	N	N	N	Y	Y
AT4G10510	promoter	+	4	6495239	6495814	576	31	N	N	N	N	N	N	N	N	Y	Y	N	N
AT4G11170-1	promoter	+	4	6808458	6809161	704	19	n/a			n/a			N	N	N	N	N	N
AT4G11170-2	promoter	+	4	6809399	6809987	589	22	n/a			n/a			N	N	N	N	N	N
AT4G11170-3	gene body	+	4	6812241	6812768	528	32	n/a			N	N	N	N	Y	N	N	N	N
AT4G14630	promoter	+	4	8392720	8393262	543	35	n/a			N	N	N	N	N	N	N	N	N
AT4G17030	gene body	-	4	9582448	9582984	537	28	N	N	N	N	N	N	N	N	N	N	N	N
AT4G22217-1	promoter	+	4	11756801	11757321	521	36	N	N	N	Y	N	N	N	N	N	N	N	N
AT4G22217-2	promoter	+	4	11757992	11758569	578	30	N	N	N	N	N	N	N	N	N	N	N	N
AT4G24150	promoter	+	4	12534372	12534963	592	29	N	N	N	N	N	N	N	N	N	N	N	N
AT4G24570	promoter	+	4	12686124	12686691	568	45	n/a			N	N	N	N	N	N	N	N	N
AT4G25810	promoter	+	4	13127819	13128387	569	32	N	N	N	N	N	N	N	N	N	N	N	Y
AT4G26010	gene body	-	4	13201410	13201981	572	37	N	N	N	N	N	N	N	N	N	N	N	N
AT4G30270	gene body	-	4	14819819	14820370	552	39	N	N	N	N	N	N	N	N	N	N	N	N
AT4G33070	promoter	-	4	15954807	15955353	547	32	N	N	N	N	N	N	N	N	N	N	N	N
AT4G33120	gene body	-	4	15976804	15977353	550	28	n/a			n/a			N	N	Y	N	N	N
AT4G34580	gene body	+	4	16517373	16517938	566	36	N	N	N	N	N	N	N	N	N	N	N	N
AT4G40020	promoter	-	4	18555348	18555860	513	31	N	N	N	N	N	N	N	N	N	N	N	N
AT5G07330-1	promoter	+	5	2315425	2315955	531	34	N	N	N	N	N	N	N	N	N	N	N	N
AT5G07330-2	promoter	+	5	2316582	2317149	568	40	N	N	N	N	N	N	N	N	N	N	N	N
AT5G11180	gene body	-	5	3560386	3560959	574	29	n/a			n/a			N	N	N	N	N	N
AT5G13320	gene body	+	5	4268419	4268964	546	32	n/a			n/a			N	N	N	N	N	N
AT5G22555	promoter	+	5	7487387	7487989	603	31	N	N	N	N	N	N	N	N	N	N	N	N
AT5G24210-1	promoter	+	5	8215115	8215715	601	30	N	N	N	N	N	N	N	N	Y	N	N	N
AT5G24210-2	promoter	+	5	8215909	8216541	633	27	n/a			n/a			N	N	N	N	N	N
AT5G25250	promoter	+	5	8748849	8749450	602	24	n/a			n/a			N	N	N	N	N	N
AT5G28810-1	promoter	+	5	10823810	10824387	578	36	N	N	N	N	N	N	N	N	N	N	N	N
AT5G28810-2	gene body	+	5	10825420	10825969	550	40	N	N	N	N	N	N	N	N	N	N	N	Y
AT5G38900-1	gene body	-	5	15574170	15574799	630	35	N	N	N	N	N	N	N	N	N	N	N	N
AT5G38900-2	promoter	-	5	15576145	15576708	564	20	N	N	N	N	N	N	N	N	N	N	N	N
AT5G39670-1	promoter	+	5	15880898	15881504	607	37	Y	N	N	N	N	N	N	N	N	N	N	N
AT5G39670-2	promoter	+	5	15882149	15882810	662	23	n/a			n/a			N	N	N	N	N	N
AT5G42380	promoter	-	5	16944387	16944952	566	29	N	N	N	N	N	N	N	N	N	N	N	N
AT5G42830-1	promoter	+	5	17174146	17174727	582	25	n/a			n/a			N	N	Y	N	N	N
AT5G42830-2	promoter	+	5	17174773	17175352	580	35	N	N	N	N	N	N	N	N	N	N	N	N
AT5G47220	promoter	-	5	19172580	19173154	575	38	N	N	N	N	N	N	N	N	N	N	N	N
AT5G52310	downstream	+	5	21243491	21244070	580	29	N	N	N	N	N	N	N	N	N	N	N	N
AT5G52640	gene body	+	5	21352505	21353061	557	41	N	N	N	N	N	N	N	Y	N	N	N	N
AT5G52710	promoter	+	5	21373893	21374463	571	40	Y	N	Y	Y	Y	Y	N	N	Y	N	Y	N
AT5G57240	gene body	+	5	23193529	23194079	551	34	N	N	N	N	N	N	N	N	N	N	N	N
AT5G57530	promoter	-	5	23301616	23302192	577	29	n/a			N	N	N	N	N	N	N	N	N
AT5G57560	promoter	-	5	23309666	23310219	554	32	N	N	Y	N	N	N	N	N	N	N	N	N
AT5G59220	promoter	-	5	23896614	23897233	620	32	N	N	N	N	N	N	N	N	N	N	N	N
