## Additional file 2: Table S2 for "Single-molecule long-read methylation profiling reveals regional DNA methylation regulated by Elongator Complex Subunit 2 in Arabidopsis roots experiencing spaceflight"

### Sheet: Sheet1
Table S2. Oligos used in this study.
Oligo ID	Oligo sequences	Note
Oligo U1-T	GGTGTGTGTGGGTAGTTGGTGATT
Oligo U2	/5Phos/AGAGAATGAGGAAGGTGG*G*G*T*A*G/3SpC3/	/5Phos/, 5' Phosphate; *, Phosphorothioate Bonds; /3SpC3/, 3' C3 Spacer (C, carbon)
U1 primer	GGTGTGTGTGGGTAGTTGGTGAT
U2 primer	CTACCCCACCTTCCTCATTCTCT
AT1G27565-1-oligo1	TCAAAACAAAATTGAGATCGTGCAAAACAATCACCAACTACCCACACACACC	Oligo 1 with sequences complementary to 5' end of target regions and sequences complementary to oligo U1-T
AT1G27565-2-oligo1	TCGAGGACAGATTTAGACACGAATGAATCACCAACTACCCACACACACC
AT1G75830-1-oligo1	TGGTACATTAACTTGGGAGGAAACAGAATCACCAACTACCCACACACACC
AT1G75830-2-oligo1	CTCCTTGTACCTTCAATCTAATTGAGGAATCACCAACTACCCACACACACC
AT3G45920-oligo1	TATATGGGAGGATATTGAACTAATTACTAATCACCAACTACCCACACACACC
AT3G46400-oligo1	GAAGAAAAGGGGAAAAACTGGAAAATATAATCACCAACTACCCACACACACC
AT5G28810-1-oligo1	GCCGGAGAAGAAGAACATGTAGATAATCACCAACTACCCACACACACC
AT5G28810-2-oligo1	CATTTAGGGTACATGTTTTCTTCGGATAATCACCAACTACCCACACACACC
AT3G51810-oligo1	TTGTCGACAAAGTCATATCTACCATGTAAATCACCAACTACCCACACACACC
AT4G04990-oligo1	ACCATTTTTTTGCAGCACTGTTAAAACTAATCACCAACTACCCACACACACC
AT5G22555-oligo1	GATTTGGCCCATCTAGAAGAAGATATAAATCACCAACTACCCACACACACC
AT1G21400-oligo1	GTAAAGTCACCTACTTGCGTGTCATTTAATCACCAACTACCCACACACACC
AT3G01345-1-oligo1	AGAAGATTGAAACTGGTCATAGCGACAATCACCAACTACCCACACACACC
AT3G01345-2-oligo1	GACGGCAAAACGGACTTAGGGTTTAATCACCAACTACCCACACACACC
AT5G07330-1-oligo1	CGTTGTATCGACATTCAAATTTAAATTCAATCACCAACTACCCACACACACC
AT5G07330-2-oligo1	CCAACATCCTTAAGCGTCAAGGCAATCACCAACTACCCACACACACC
AT5G24210-1-oligo1	AAATGATGAAAGAAACATGGCTAAGTGGAATCACCAACTACCCACACACACC
AT5G24210-2-oligo1	TGAATTTGATTGAACCATTTAGATGGATAATCACCAACTACCCACACACACC
AT1G47890-oligo1	CTGCCCGTTGGCTAATATCACAAAAATCACCAACTACCCACACACACC
AT4G10500-1-oligo1	ATCGTTAAGAAGTAAGAACTATAAGAAAAATCACCAACTACCCACACACACC
AT4G10500-2-oligo1	AAATGGGTGGTGTTAATGATAGTACAAAAATCACCAACTACCCACACACACC
AT4G14630-oligo1	AAGTTTGAAACGGTAAAATGCTGTTGAAAATCACCAACTACCCACACACACC
AT4G22217-1-oligo1	GGTACCCACGGGTAGTTCTGGAATCACCAACTACCCACACACACC
AT4G22217-2-oligo1	ACTCCAAGATCAATAAAGGGTGATGAAAAATCACCAACTACCCACACACACC
AT1G63570-oligo1	TTTCAAGTTGGAGAGTGAAGATCACAAAATCACCAACTACCCACACACACC
AT1G75040-oligo1	CTTTGATCAACGACGGCTTTTTCCAATCACCAACTACCCACACACACC
AT1G08090-oligo1	GGTAATAAATAGTATTCACAAAAGGGGAAATCACCAACTACCCACACACACC
AT1G75600-oligo1	AATTGTTCATATAAAGGTCTAAACCTCAAATCACCAACTACCCACACACACC
AT3G09640-oligo1	AGAAAGTGCTAAGAGATTCAATTGCTTAAATCACCAACTACCCACACACACC
AT2G27402-1-oligo1	AAGTCAGCTAATTACATGCATCTTTCACAATCACCAACTACCCACACACACC
AT2G27402-2-oligo1	GATTTTCTAGCCACGGCTCTATACATAATCACCAACTACCCACACACACC
AT5G52640-oligo1	TTTGATTCAACGCAAACGAGAAACGAAAATCACCAACTACCCACACACACC
AT5G52710-oligo1	CCAACATAAACTTATTCGCGTTTGCTTTAATCACCAACTACCCACACACACC
AT1G52415-oligo1	GCAACTTCTTTGAGCATTTTTGCTCGTAATCACCAACTACCCACACACACC
AT5G57240-oligo1	TTTTGAAGAGGCTTAAGATCCGTTGGAATCACCAACTACCCACACACACC
AT4G24150-oligo1	CACTGCAAGACAAACAATACTGTGTGTAATCACCAACTACCCACACACACC
AT4G11170-1-oligo1	TATACAATTCGAATTAAAATAGTCTGATAATCACCAACTACCCACACACACC
AT4G11170-2-oligo1	AGATTTCACTTGTAGATTATTGTCCCGTAATCACCAACTACCCACACACACC
AT4G11170-3-oligo1	CACGTAGTCGGGGACTATACAATTTTAATCACCAACTACCCACACACACC
AT5G25250-oligo1	TCCTTTATTTTCTCTCCACGCGGTTTAATCACCAACTACCCACACACACC
AT3G61810-oligo1	TAGAGGTTAGACAAACAGGGGCAAATAATCACCAACTACCCACACACACC
AT1G49030-oligo1	ATAACTGCAAGAAGTTAAAAAGTTGAATAATCACCAACTACCCACACACACC
AT2G15220-oligo1	CTTCAGCTTCGAATTTGAATTTTGTTTGAATCACCAACTACCCACACACACC
AT2G33050-oligo1	GCTGAACCAGCAAAAAGTTAACCAATTTAATCACCAACTACCCACACACACC
AT4G09110-oligo1	AACTACTTTAGCACGACAGATAGGACAATCACCAACTACCCACACACACC
AT4G10510-oligo1	AGTTTGGTTAAACTAGTTTCGCATTTAGAATCACCAACTACCCACACACACC
AT4G24570-oligo1	CCAAAGCGACTTGTTGCTATGAGTTAATCACCAACTACCCACACACACC
AT5G13320-oligo1	AAATGTTCTTTCGTAAATTTCCAAAGCAAATCACCAACTACCCACACACACC
AT5G39670-1-oligo1	CTACAGTTTTGAGGTTTTTTCATTTATGAATCACCAACTACCCACACACACC
AT5G39670-2-oligo1	TCGTAGAAAGTTGAATACATCTTATAATAATCACCAACTACCCACACACACC
AT5G42830-1-oligo1	TTCCTATTTTTTTGCTTACAAAATGCTTAATCACCAACTACCCACACACACC
AT5G42830-2-oligo1	CAAGTGTTGTATACTCTGGGCGGAAATCACCAACTACCCACACACACC
AT5G11180-oligo1	CTCTTAGACAACGTTGACGATTATAGAAAATCACCAACTACCCACACACACC
AT3G48740-1-oligo1	GCTAAATCTTTTAATGTTTCTGTGGAACAATCACCAACTACCCACACACACC
AT3G48740-2-oligo1	ATCCAATAAATGTCTAACACCGTAACAAAATCACCAACTACCCACACACACC
AT3G48740-3-oligo1	AAGAAAGTGAGATTTGCAAAGTGATCTCAATCACCAACTACCCACACACACC
AT5G59220-oligo1	TTACGTCATCACTGCTAATCAATTCAATAATCACCAACTACCCACACACACC
AT2G25410-oligo1	CGCATGACTCAGGTTGATAGGAGAAATCACCAACTACCCACACACACC
AT1G62760-1-oligo1	GTGGTGGTGGTGATGATGGTGATAAATCACCAACTACCCACACACACC
AT1G62760-2-oligo1	GCATACACGTTTATTAGTAATCTAAGAAAATCACCAACTACCCACACACACC
AT4G33120-oligo1	GAGACATTAGATTACTTTATAGAGATATAATCACCAACTACCCACACACACC
AT3G17790-oligo1	GTGAAGATACACAACAGCAAACTCAGAATCACCAACTACCCACACACACC
AT3G50560-oligo1	ATTTACGCTTCTGCTTCCTGACATAAAAATCACCAACTACCCACACACACC
AT3G51350-1-oligo1	AAACCAAACCACATGGAGATACAAATCAATCACCAACTACCCACACACACC
AT3G51350-2-oligo1	CAAAGATACAAAAGAAATGAAGCAAATGAATCACCAACTACCCACACACACC
AT1G78820-1-oligo1	TTGGCATCTTTGATAAGTGTACCAAGAAATCACCAACTACCCACACACACC
AT1G78820-2-oligo1	TAAAACTCACAATAATCATCTTGTGATGAATCACCAACTACCCACACACACC
AT1G03240-1-oligo1	GATTAGGGTTAGAGGGAAATAATATAAGAATCACCAACTACCCACACACACC
AT1G03240-2-oligo1	CGCCTAGTGGCTGAGCTGGAAATCACCAACTACCCACACACACC
AT2G47520-oligo1	AGAATTTGCAGTTATCATTTGAACCATAAATCACCAACTACCCACACACACC
AT3G02100-oligo1	GCGGTTGGGATTCTACGCCCAATCACCAACTACCCACACACACC
AT5G38900-1-oligo1	AAAAGAAAAGAGAGTGAGAGAGAGGTAAAATCACCAACTACCCACACACACC
AT5G38900-2-oligo1	ACCCGTATTGAAACGGTGGATTAATTATAATCACCAACTACCCACACACACC
AT3G28380-1-oligo1	CTGCTGATATGGTTTGTACAAGCAATGAATCACCAACTACCCACACACACC
AT3G28380-2-oligo1	GCGATTGACGTACCCTTTACCGAATCACCAACTACCCACACACACC
AT1G26250-oligo1	GGGTTTAGTCGGTTTACTCTATACCTTAATCACCAACTACCCACACACACC
AT4G40020-oligo1	GCTTAAGCGCGTTCACCTCTGATAATCACCAACTACCCACACACACC
AT1G01560-oligo1	CCGCGTCATTATTTCACCGAGTATAATCACCAACTACCCACACACACC
AT2G43570-oligo1	GTGATAACACAAATTTAAAATCGACAATAATCACCAACTACCCACACACACC
AT1G18970-oligo1	CCATACGCGTGTAAAATACAAAACCACAATCACCAACTACCCACACACACC
AT1G44130-oligo1	GGGGGTGTTATTGGTTTATTGATTGTAAAATCACCAACTACCCACACACACC
AT2G19500-oligo1	TCTTTGACAACACCGTTATGAAAATCGAATCACCAACTACCCACACACACC
AT3G04720-oligo1	TTACATACGTTACAGGTAACGTGCTTAAAATCACCAACTACCCACACACACC
AT3G16770-oligo1	CCGCAACATCATAAGCCATGGCAATCACCAACTACCCACACACACC
AT1G13340-oligo1	TTGACGACTTGATCGACTCTATGGTAAATCACCAACTACCCACACACACC
AT3G04210-oligo1	AAAGCGTGTAGATTGCAAGAGCAACAAATCACCAACTACCCACACACACC
AT3G24500-oligo1	TGAACTACCTGAGTCCTCTCATTGAATCACCAACTACCCACACACACC
AT3G08940-oligo1	TTAAGTGGCGGTATGTGTGTGGGAATCACCAACTACCCACACACACC
AT4G17030-oligo1	TATATAACGTGTACAAGTCTATACAACAAATCACCAACTACCCACACACACC
AT5G57530-oligo1	TTCAGGTGGATAAAAATCTCAGTCAATCAATCACCAACTACCCACACACACC
AT4G30270-oligo1	TTTCCCCAAGCTACGTTGACGTCAATCACCAACTACCCACACACACC
AT4G25810-oligo1	CAAATCCATATCGGTAAGTGATGTTGTTAATCACCAACTACCCACACACACC
AT2G26150-oligo1	CCGCCAGAAAAAGCCTACTAAAATGAAATCACCAACTACCCACACACACC
AT5G57560-oligo1	TAACGTCGTTAAATTTAACCATTTGAATAATCACCAACTACCCACACACACC
AT5G42380-oligo1	CCAAGAAACATATTTCCAGTGAAGGTTTAATCACCAACTACCCACACACACC
AT5G47220-oligo1	CGATTCCCGGTTTTATTAGGCAAAACTAATCACCAACTACCCACACACACC
AT2G07560-oligo1	ATTCCTCCAATGAGAAGGACAAGAAGAATCACCAACTACCCACACACACC
AT2G44810-oligo1	CCATCGTGATTTCTGAAAGACTGTTTTAAATCACCAACTACCCACACACACC
AT4G34580-oligo1	TACCTTGAGAACTTCAGGATCATTCCAATCACCAACTACCCACACACACC
AT2G46830-oligo1	TTAATCTCTCCCACCAGTTTGTCGAATCACCAACTACCCACACACACC
AT3G17609-oligo1	TCACCACAGTTTCTTTTTTACCATTTCAAATCACCAACTACCCACACACACC
AT1G05290-oligo1	AAAAGATGATGATGAGTCCTCATTATTGAATCACCAACTACCCACACACACC
AT4G33070-oligo1	ACGATTATCGTCGTTGAGATGCAGAATCACCAACTACCCACACACACC
AT4G26010-oligo1	CCTTCTTAACCTATGACGTTTTGGATAAATCACCAACTACCCACACACACC
AT5G52310-oligo1	ATCCAATGATTTTACCCACTTTAGACCTAATCACCAACTACCCACACACACC
AT2G16060-oligo1	CTTGACCAATTATTAGTCAAAACACTAAAATCACCAACTACCCACACACACC
AT2G33380-oligo1	ATTCAAATTAAATTCGAAGGGTCTCTGGAATCACCAACTACCCACACACACC
AT4G10270-oligo1	AAGCAGCTCAAGTCGATGAACTAAACAATCACCAACTACCCACACACACC
AT1G27565-1-oligo2	AAGGAGAAGAGATGTGATGATGAATAGAATCACCAACTACCCACACACACC	Oligo 2 with sequences complementary to flanking sequences of 3' end of target regions and sequences complementary to oligo U1-T
AT1G27565-2-oligo2	GACCCGAATTGAAATTCGGTTCGGAATCACCAACTACCCACACACACC
AT1G75830-1-oligo2	CCAATCTTCTTCCTCGACGATGCAATCACCAACTACCCACACACACC
AT1G75830-2-oligo2	AACTGAAAGAAAATTCGTTTTCGATTTCAATCACCAACTACCCACACACACC
AT3G45920-oligo2	ACCCATTCTGCTATGTTAGGGTTTTCAATCACCAACTACCCACACACACC
AT3G46400-oligo2	GATAAAAATCCACTCAAACCGATACCAAAATCACCAACTACCCACACACACC
AT5G28810-1-oligo2	ACAAGGTTGCATAAGCAAATAACTTAAGAATCACCAACTACCCACACACACC
AT5G28810-2-oligo2	TGTTTGATGTGGCAGCTTCATTGGATAATCACCAACTACCCACACACACC
AT3G51810-oligo2	GCTTTGACGCCATTTTTTGAAGAAAAAAAATCACCAACTACCCACACACACC
AT4G04990-oligo2	TTTTGATATTTGCTCTTTTCTTTTTGTCAATCACCAACTACCCACACACACC
AT5G22555-oligo2	GTCTATTGTGGTCTTACGTTAATCGTTAATCACCAACTACCCACACACACC
AT1G21400-oligo2	GAGGCTACCGAAGGGACTCAAAATCACCAACTACCCACACACACC
AT3G01345-1-oligo2	CTCTCGTCTCTAAGCAGTAGCAGAATCACCAACTACCCACACACACC
AT3G01345-2-oligo2	AACTACCATTCCCACCTAAACAAACCAATCACCAACTACCCACACACACC
AT5G07330-1-oligo2	TATACTTGAGAGCGTTTTAGATATCGGAATCACCAACTACCCACACACACC
AT5G07330-2-oligo2	ATTTCTTAGACCTACGAACGTCATTTTGAATCACCAACTACCCACACACACC
AT5G24210-1-oligo2	TCATGGAATTGCGTTTTTTTTGCCAAAAAATCACCAACTACCCACACACACC
AT5G24210-2-oligo2	ATATCTAATGTAGATTTTGAAATCCAGCAATCACCAACTACCCACACACACC
AT1G47890-oligo2	TTAGAAAACTAGGAATGAGGATAAGGAAAATCACCAACTACCCACACACACC
AT4G10500-1-oligo2	AGAACCGCTAAATACCAAAAAAATGGGTAATCACCAACTACCCACACACACC
AT4G10500-2-oligo2	AACGGAGGAGGCGAAATCAGACAATCACCAACTACCCACACACACC
AT4G14630-oligo2	TTTAGTCCTCCAAGGTTGTTAACATTGAATCACCAACTACCCACACACACC
AT4G22217-1-oligo2	GGAATGGTTTCTCTTTCTTTTTTGGAAGAATCACCAACTACCCACACACACC
AT4G22217-2-oligo2	GCAAAAGGCTTTCAATTTATACGTCTCAAATCACCAACTACCCACACACACC
AT1G63570-oligo2	TGAAGCTGTCGACGCTGCAGAAAATCACCAACTACCCACACACACC
AT1G75040-oligo2	TGTGAATCCTCGATTATAAGACCGGAAATCACCAACTACCCACACACACC
AT1G08090-oligo2	ACACGATGGCTTATATAGGGTTCCTAATCACCAACTACCCACACACACC
AT1G75600-oligo2	TCTGCGTTTTCGATTATTATTGGTCCAAAATCACCAACTACCCACACACACC
AT3G09640-oligo2	GGTTTGAGCTTCACTATCCACCAAAAAATCACCAACTACCCACACACACC
AT2G27402-1-oligo2	TCCCTGTCTATTTGTCACCAGCCAATCACCAACTACCCACACACACC
AT2G27402-2-oligo2	TTCTAACCTCTTGCAATAGCTTACATGAAATCACCAACTACCCACACACACC
AT5G52640-oligo2	TTAGACTTGTCAGGAACCAATCTAATGAAATCACCAACTACCCACACACACC
AT5G52710-oligo2	CGTCTGACTGCTTGATTTTGTGTATTGAATCACCAACTACCCACACACACC
AT1G52415-oligo2	GAAGAGAGGAGAAGAATGTTACAAATTTAATCACCAACTACCCACACACACC
AT5G57240-oligo2	GTGTTGAGATGTACCACGTCACCAATCACCAACTACCCACACACACC
AT4G24150-oligo2	GCCTTGGTGGTACGAGTGAATAGAAATCACCAACTACCCACACACACC
AT4G11170-1-oligo2	TTCCATAAGATGTAGTTCTTATAATTAAAATCACCAACTACCCACACACACC
AT4G11170-2-oligo2	TAATCGATAAATCGGATTAAAATCGGAGAATCACCAACTACCCACACACACC
AT4G11170-3-oligo2	TAGTCTCTCACTCTCTCAACTTTTTTTTAATCACCAACTACCCACACACACC
AT5G25250-oligo2	ACAATCATACTAAATTTTAACCCGCGGTAATCACCAACTACCCACACACACC
AT3G61810-oligo2	ATTTGGTGATTCTTGGATCCAAGTCAAAATCACCAACTACCCACACACACC
AT1G49030-oligo2	AGTCGGAAAAAAACATAAATTGGTATTGAATCACCAACTACCCACACACACC
AT2G15220-oligo2	TCGAAGTCTTCGATTTGATATATTATTTAATCACCAACTACCCACACACACC
AT2G33050-oligo2	AGTCCAACAACAAGAGTGAAGCTTGAAATCACCAACTACCCACACACACC
AT4G09110-oligo2	CTATTAACTTGTTGATCTACGCAACAAGAATCACCAACTACCCACACACACC
AT4G10510-oligo2	TGGCCTTTAGATGAGTTTTTTGACCAAAAATCACCAACTACCCACACACACC
AT4G24570-oligo2	CAGGAGAAGAATTGGGGAAAGCGAATCACCAACTACCCACACACACC
AT5G13320-oligo2	CTAACAAGTTGTCTTGTATAGACTTCACAATCACCAACTACCCACACACACC
AT5G39670-1-oligo2	GGTCAATAGACGATAAATCTTCTGATATAATCACCAACTACCCACACACACC
AT5G39670-2-oligo2	TGTATGTGTGTCTTAGATATCATACATGAATCACCAACTACCCACACACACC
AT5G42830-1-oligo2	GCCACATGTATAATTTTTAGGAATACCAAATCACCAACTACCCACACACACC
AT5G42830-2-oligo2	GCTAATTTTTAAATTTGGGACGAAAAAAAATCACCAACTACCCACACACACC
AT5G11180-oligo2	TTGAGAAGTCATTTCTCAAAATGTGCTTAATCACCAACTACCCACACACACC
AT3G48740-1-oligo2	AAAGAAGTAGAGAAACTAACTCCGGAAAAATCACCAACTACCCACACACACC
AT3G48740-2-oligo2	GTATAACAAAAAAAGACCCGCAACAATAAATCACCAACTACCCACACACACC
AT3G48740-3-oligo2	AACAACTAATCTCGGTTGTCTCTCTCAATCACCAACTACCCACACACACC
AT5G59220-oligo2	AGAAGCTTAAACAAGATTAGCCATGGAAATCACCAACTACCCACACACACC
AT2G25410-oligo2	ATCGTGAAGTACAAAAGAACAGAGAAGAAATCACCAACTACCCACACACACC
AT1G62760-1-oligo2	AGAAAAGTTTTCTTGCGTAGAGGCGTAATCACCAACTACCCACACACACC
AT1G62760-2-oligo2	CGATTGCTTTAAAAGAGGAATGGCCTAATCACCAACTACCCACACACACC
AT4G33120-oligo2	TCTTCTAAGCTACTTGAATCGTTTGAATAATCACCAACTACCCACACACACC
AT3G17790-oligo2	CTGTCGATTTCCCGGAGAACAGAAATCACCAACTACCCACACACACC
AT3G50560-oligo2	AATCTTGCCGTTTGTGGAAGGTATAAAAAATCACCAACTACCCACACACACC
AT3G51350-1-oligo2	TTACTGTATATTATCGGTTATGCTACGCAATCACCAACTACCCACACACACC
AT3G51350-2-oligo2	GTTGTTGATATCATATAATTCCCTAGTTAATCACCAACTACCCACACACACC
AT1G78820-1-oligo2	TTTCTAATAAACTAGGTGAATATCCATTAATCACCAACTACCCACACACACC
AT1G78820-2-oligo2	ATACAGATCAACCAATGGCTCATTTATGAATCACCAACTACCCACACACACC
AT1G03240-1-oligo2	ATATATGAAGATGTGAAAAACATGTTGGAATCACCAACTACCCACACACACC
AT1G03240-2-oligo2	GGATTTGAAGAAAACCACTTTGAACATGAATCACCAACTACCCACACACACC
AT2G47520-oligo2	TCCGCTGCCCATTTGCCCCAATCACCAACTACCCACACACACC
AT3G02100-oligo2	ATTCAAGTTTTCAACCAAACATCAAAGAAATCACCAACTACCCACACACACC
AT5G38900-1-oligo2	CCGTCTCTACCAAAAACTCTCTATTGAATCACCAACTACCCACACACACC
AT5G38900-2-oligo2	GTTTTCCTATTTTGTGGTTGCTTAGTTAAATCACCAACTACCCACACACACC
AT3G28380-1-oligo2	TATCCATCTGGGTTCTTTGGCTCAAATCACCAACTACCCACACACACC
AT3G28380-2-oligo2	ATAGCAGCCGGGACAGAGGGAATCACCAACTACCCACACACACC
AT1G26250-oligo2	TGTGTCGGTTCTTTTCTCTCTAAATAATAATCACCAACTACCCACACACACC
AT4G40020-oligo2	TCAGCGTTTCCGAGGAATTTTTGGTAAATCACCAACTACCCACACACACC
AT1G01560-oligo2	GTTATATTCGTGTAGCGGTGCTAAGTAAATCACCAACTACCCACACACACC
AT2G43570-oligo2	AATCGGTCATTTCGTGATGTGGGTTTAATCACCAACTACCCACACACACC
AT1G18970-oligo2	AGAGAGATGGGATTACAAAGAGACAAAAATCACCAACTACCCACACACACC
AT1G44130-oligo2	AATAAATAAATATTAAAGTGACACGTGTAATCACCAACTACCCACACACACC
AT2G19500-oligo2	CATGTAATTTATGTGCTAGTTAAATCACAATCACCAACTACCCACACACACC
AT3G04720-oligo2	TTACCCTTAAACACTTGCCGCAAGAAATCACCAACTACCCACACACACC
AT3G16770-oligo2	TAATACCACAAACCGTAATATAACGTCCAATCACCAACTACCCACACACACC
AT1G13340-oligo2	TTATCTTGGTGGTTAATTGCAGATTTCTAATCACCAACTACCCACACACACC
AT3G04210-oligo2	TTGGTATCAACATACACACTCATGAAAAAATCACCAACTACCCACACACACC
AT3G24500-oligo2	TTAATCCAATGATAATAAGGCGGCTTGAAATCACCAACTACCCACACACACC
AT3G08940-oligo2	TTGCCGGCGTCTTGCCAAGTAAATCACCAACTACCCACACACACC
AT4G17030-oligo2	TTCCTCACTGCAGTGTGGTGGTAATCACCAACTACCCACACACACC
AT5G57530-oligo2	GTCTAATTGTTTTCTGATGTTTGAAATGAATCACCAACTACCCACACACACC
AT4G30270-oligo2	GTCAATCTGATAGAAAACAGAACAGATAAATCACCAACTACCCACACACACC
AT4G25810-oligo2	TATGGAACACAGCTAAGATCTCCCTAATCACCAACTACCCACACACACC
AT2G26150-oligo2	CCTTCCATTGGTCTAGGAGAGGAAATCACCAACTACCCACACACACC
AT5G57560-oligo2	TCATTGGCGCTTCGTCTCGTCTAATCACCAACTACCCACACACACC
AT5G42380-oligo2	CCTAGTTTAGAGTGACAAACACTTGAAAATCACCAACTACCCACACACACC
AT5G47220-oligo2	CATCTTTGAGGAGTCCGTACACCAAATCACCAACTACCCACACACACC
AT2G07560-oligo2	GTGCTCTTCTCTTTGTTTCTCCTTTGAATCACCAACTACCCACACACACC
AT2G44810-oligo2	GGCTCATATCGGCTGGATTTGGTAATCACCAACTACCCACACACACC
AT4G34580-oligo2	CCTAACCATTGCAACTATTCCCATCAATCACCAACTACCCACACACACC
AT2G46830-oligo2	ACACAACTTCAGATCTTCTCTTTACAAAAATCACCAACTACCCACACACACC
AT3G17609-oligo2	CACCAAAATTCTCCATTTCTTCGTAATTAATCACCAACTACCCACACACACC
AT1G05290-oligo2	TGAGAACTTGCATTAGCCAAAGCTTCAATCACCAACTACCCACACACACC
AT4G33070-oligo2	AAAATGAGAATGGGAGAGGTTTTTATATAATCACCAACTACCCACACACACC
AT4G26010-oligo2	AAGTCTAGCTTGAGGAGGAAATGCAATCACCAACTACCCACACACACC
AT5G52310-oligo2	ATCAAAAACAAACTGACCACTAACAACAAATCACCAACTACCCACACACACC
AT2G16060-oligo2	ATTGATTATTACCATGACAAAAACAGACAATCACCAACTACCCACACACACC
AT2G33380-oligo2	AGCAAGAATATAGAGTAGTATCCATTCAAATCACCAACTACCCACACACACC
AT4G10270-oligo2	ATAATGCATGTTGGAGATGAATAATAATAATCACCAACTACCCACACACACC
AT1G27565-1-oligo3	CTACCCCACCTTCCTCATTCTCTATTGGAGAAGAATGTTTTTTAGATCGGAG	Oligo 3 with sequences complementary to oligo U2 and sequences complementary to 3' end of target regions
AT1G27565-2-oligo3	CTACCCCACCTTCCTCATTCTCTATCGGTTCGGACGTCGGTTATAG
AT1G75830-1-oligo3	CTACCCCACCTTCCTCATTCTCTAGGTGGTAATCCTCCATAGCTTTTTTG
AT1G75830-2-oligo3	CTACCCCACCTTCCTCATTCTCTATAGCCGTCATCCGCAAACTTTGAC
AT3G45920-oligo3	CTACCCCACCTTCCTCATTCTCTACGGGTTTGATCAATCACTCGTTGG
AT3G46400-oligo3	CTACCCCACCTTCCTCATTCTCTACCACTTTATATGTCAAACCTTCTTAAAA
AT5G28810-1-oligo3	CTACCCCACCTTCCTCATTCTCTATCTTAGGTGCCTTATGAGATTGACAAA
AT5G28810-2-oligo3	CTACCCCACCTTCCTCATTCTCTACTACAGGGGGCTGACACTCTTTA
AT3G51810-oligo3	CTACCCCACCTTCCTCATTCTCTACACGAACGATATGTAATTAAGTAAGTTG
AT4G04990-oligo3	CTACCCCACCTTCCTCATTCTCTATGAGATTTTTTTTAGAGTTCAAAAGAGC
AT5G22555-oligo3	CTACCCCACCTTCCTCATTCTCTATGTATTTTGTTTAGATGTGCAACAAAAC
AT1G21400-oligo3	CTACCCCACCTTCCTCATTCTCTATACGCCGTTGAAGATAACTGAGAAGT
AT3G01345-1-oligo3	CTACCCCACCTTCCTCATTCTCTATCTGAGTTTTGGAGAGTTCAAAGGAAG
AT3G01345-2-oligo3	CTACCCCACCTTCCTCATTCTCTACTATTCTGATAGCAAGGCGTCCATTA
AT5G07330-1-oligo3	CTACCCCACCTTCCTCATTCTCTATATAAAAGGAAGATGGAGACATCTGGA
AT5G07330-2-oligo3	CTACCCCACCTTCCTCATTCTCTATTGTTATCTTCCAATGAATATCGCTCG
AT5G24210-1-oligo3	CTACCCCACCTTCCTCATTCTCTACCGCTATTCCACCTAAAATCATAAAACT
AT5G24210-2-oligo3	CTACCCCACCTTCCTCATTCTCTATTAAATCATGATTTGAACTGGTATTTAG
AT1G47890-oligo3	CTACCCCACCTTCCTCATTCTCTACAGATGGAACGAATAAGGAAGCTCAT
AT4G10500-1-oligo3	CTACCCCACCTTCCTCATTCTCTATCTTTGAGATTCAGGTATTTTATAGCCA
AT4G10500-2-oligo3	CTACCCCACCTTCCTCATTCTCTACTAAGAGCTTAGATATTGCAGAAGTTG
AT4G14630-oligo3	CTACCCCACCTTCCTCATTCTCTACGGTTGTCACGTTGGACCCAA
AT4G22217-1-oligo3	CTACCCCACCTTCCTCATTCTCTATGTATAGAGATGTTAATAATGGGTTAAA
AT4G22217-2-oligo3	CTACCCCACCTTCCTCATTCTCTACCAAACACATTTTCTCTTCACTACTTCT
AT1G63570-oligo3	CTACCCCACCTTCCTCATTCTCTAGTGTGCATGTGTTGAGGTTGGGA
AT1G75040-oligo3	CTACCCCACCTTCCTCATTCTCTACAGATGCATACATAAGAGGCCTGATT
AT1G08090-oligo3	CTACCCCACCTTCCTCATTCTCTAGCCAGTGTTGACAATGAAAAAAGCATT
AT1G75600-oligo3	CTACCCCACCTTCCTCATTCTCTATCTTGTGTGTTTTAAGGTTAGTGTTTTC
AT3G09640-oligo3	CTACCCCACCTTCCTCATTCTCTAGACTTAAGGGTTGATAGACACACTATG
AT2G27402-1-oligo3	CTACCCCACCTTCCTCATTCTCTATGTAGGAGTTTCGTCCCTTCCC
AT2G27402-2-oligo3	CTACCCCACCTTCCTCATTCTCTATCAAAGACACATAGTTACATACACTCAC
AT5G52640-oligo3	CTACCCCACCTTCCTCATTCTCTAGAGTTCAGGCTGTCCATCGAG
AT5G52710-oligo3	CTACCCCACCTTCCTCATTCTCTAGAGGGATTCAACGTATTGGTTAAGC
AT1G52415-oligo3	CTACCCCACCTTCCTCATTCTCTACAATACAATGTATGCAAAAAGCTTATTA
AT5G57240-oligo3	CTACCCCACCTTCCTCATTCTCTATTGCTTTCATCCGTTCGATTGGTTTG
AT4G24150-oligo3	CTACCCCACCTTCCTCATTCTCTATTTTTCACATATAAGGACGAATCAACCA
AT4G11170-1-oligo3	CTACCCCACCTTCCTCATTCTCTAGTATAATAGTATTTGGTTTTTATATGGT
AT4G11170-2-oligo3	CTACCCCACCTTCCTCATTCTCTATTAAAATCGGAGATTAAACGAGATTAGT
AT4G11170-3-oligo3	CTACCCCACCTTCCTCATTCTCTAGAGACTTTCATAAGAGATTTTGGTGAAA
AT5G25250-oligo3	CTACCCCACCTTCCTCATTCTCTACACCGCGAGAACAATTTATTTTTTAAAA
AT3G61810-oligo3	CTACCCCACCTTCCTCATTCTCTAGGTTTTGACATGTTTGATGGAGAGAG
AT1G49030-oligo3	CTACCCCACCTTCCTCATTCTCTACTATGGAAAATGATACTTCCCATTTGAT
AT2G15220-oligo3	CTACCCCACCTTCCTCATTCTCTAGCAAAATTTTGAGAATTTGACAATAGCG
AT2G33050-oligo3	CTACCCCACCTTCCTCATTCTCTAGCAAAGATAAAAAACAGTAAGAGCACC
AT4G09110-oligo3	CTACCCCACCTTCCTCATTCTCTACTTTTCCAACAGTTTTGACCTAATCCTT
AT4G10510-oligo3	CTACCCCACCTTCCTCATTCTCTATGTTTCTATTTCTTGGAATTGTTCTAAG
AT4G24570-oligo3	CTACCCCACCTTCCTCATTCTCTAGAGCTGGACGGAGGAGAGTG
AT5G13320-oligo3	CTACCCCACCTTCCTCATTCTCTATTTGAAGTTAAATCCTTCAGCTGCTTCT
AT5G39670-1-oligo3	CTACCCCACCTTCCTCATTCTCTAGCTGACTTTGTCAATCCATTTAGTGTG
AT5G39670-2-oligo3	CTACCCCACCTTCCTCATTCTCTATACGGTCGGGGATACTCCTTCAT
AT5G42830-1-oligo3	CTACCCCACCTTCCTCATTCTCTATGCCTGAAGAAAAAGTCAGACGTTTC
AT5G42830-2-oligo3	CTACCCCACCTTCCTCATTCTCTACATGAACTTTCGAAATGTTATTTAAATC
AT5G11180-oligo3	CTACCCCACCTTCCTCATTCTCTAGAAATGACTAAAACATAGCTTCTATAAA
AT3G48740-1-oligo3	CTACCCCACCTTCCTCATTCTCTATTAATCCTCTACTTCGCACACTTGATAA
AT3G48740-2-oligo3	CTACCCCACCTTCCTCATTCTCTATTCACACGCTAAACCATTACCAAATCAT
AT3G48740-3-oligo3	CTACCCCACCTTCCTCATTCTCTACCATTCGATTCAATTTTAAGGCGGTATT
AT5G59220-oligo3	CTACCCCACCTTCCTCATTCTCTAGCTTTATATTAGCTTCTTTCACCAGAAG
AT2G25410-oligo3	CTACCCCACCTTCCTCATTCTCTATTGAGATTGTACGCACCAGGGTTAA
AT1G62760-1-oligo3	CTACCCCACCTTCCTCATTCTCTACATATTAATGAGAGCAAGCGCGTTG
AT1G62760-2-oligo3	CTACCCCACCTTCCTCATTCTCTAGGTGAAACTAATGGGCATGTGCAT
AT4G33120-oligo3	CTACCCCACCTTCCTCATTCTCTAGTAACAACAGCTGTATTTGATGTTTCTT
AT3G17790-oligo3	CTACCCCACCTTCCTCATTCTCTACTCAGCTGAGCTTCTGCGTCA
AT3G50560-oligo3	CTACCCCACCTTCCTCATTCTCTAGTTAAAAGAGCCTTTTTCGGACAGATAT
AT3G51350-1-oligo3	CTACCCCACCTTCCTCATTCTCTACACCTCGGCGTTAACAGGACA
AT3G51350-2-oligo3	CTACCCCACCTTCCTCATTCTCTACTCATAATAGACAACATTGTTGATGTTT
AT1G78820-1-oligo3	CTACCCCACCTTCCTCATTCTCTATTCAAGGGTTGGTTGAATAGTTTTTTCT
AT1G78820-2-oligo3	CTACCCCACCTTCCTCATTCTCTATTTGGATAAGATATGTCTACTGAGAATT
AT1G03240-1-oligo3	CTACCCCACCTTCCTCATTCTCTATTTGTAGAATCGCTAATGACCACGATTA
AT1G03240-2-oligo3	CTACCCCACCTTCCTCATTCTCTAGAATTCTTTGTTTTTGCGATCAACCAGA
AT2G47520-oligo3	CTACCCCACCTTCCTCATTCTCTATGGCCTCTGCCTTATCCCTCT
AT3G02100-oligo3	CTACCCCACCTTCCTCATTCTCTACTTATTAGTATGTGTATGGGAAAATTAT
AT5G38900-1-oligo3	CTACCCCACCTTCCTCATTCTCTATCCACAAGCATCATAAGTTAAACTTGAG
AT5G38900-2-oligo3	CTACCCCACCTTCCTCATTCTCTATCTCGTTGACTTTTGATAAAAACATAGC
AT3G28380-1-oligo3	CTACCCCACCTTCCTCATTCTCTATCGTTGTGCAGCGATCTAACACTG
AT3G28380-2-oligo3	CTACCCCACCTTCCTCATTCTCTAGATCGTAGGCCTTTTATTATGTATGAAA
AT1G26250-oligo3	CTACCCCACCTTCCTCATTCTCTATCAGAAGACTACAACAACTTGCTTGC
AT4G40020-oligo3	CTACCCCACCTTCCTCATTCTCTATGGCCAATGGGTTTATTAGAAGATTGA
AT1G01560-oligo3	CTACCCCACCTTCCTCATTCTCTAGGGTGGCACAAGGCTTCATCG
AT2G43570-oligo3	CTACCCCACCTTCCTCATTCTCTAGCCATTGTTTTTGTGTCTGTGATGCA
AT1G18970-oligo3	CTACCCCACCTTCCTCATTCTCTACATAAGAAGGAAAGATCTTAAAAGAGCA
AT1G44130-oligo3	CTACCCCACCTTCCTCATTCTCTATGAGGAAAGAGAAAGAGAGTCTCTAAG
AT2G19500-oligo3	CTACCCCACCTTCCTCATTCTCTATTTACATATAACCGTTGTTGTGGGTGA
AT3G04720-oligo3	CTACCCCACCTTCCTCATTCTCTAGCTTGACCACGAGGTCCTGC
AT3G16770-oligo3	CTACCCCACCTTCCTCATTCTCTATTTGGTCACATTCTACACATTACACAAC
AT1G13340-oligo3	CTACCCCACCTTCCTCATTCTCTATACCTCAGTGGACGTAGAAGCTTG
AT3G04210-oligo3	CTACCCCACCTTCCTCATTCTCTATTGCTTGCACATATATATACACATTCAA
AT3G24500-oligo3	CTACCCCACCTTCCTCATTCTCTATTTTTTCTTTTTCTTTTTGTGCAACCAC
AT3G08940-oligo3	CTACCCCACCTTCCTCATTCTCTACACCGGTGAGCCATTCGACG
AT4G17030-oligo3	CTACCCCACCTTCCTCATTCTCTATCTTGCACCTCACCTTTTTATAATTCAT
AT5G57530-oligo3	CTACCCCACCTTCCTCATTCTCTACTGGAGTTTGGTGTTTATATAGAGAGA
AT4G30270-oligo3	CTACCCCACCTTCCTCATTCTCTAGAGATGGGTAAGAAAAATCGAAAACCTA
AT4G25810-oligo3	CTACCCCACCTTCCTCATTCTCTACTTGTGATGACTTATCTTTATTGACAAG
AT2G26150-oligo3	CTACCCCACCTTCCTCATTCTCTAGAGGATCCTACAGATGAAGAAGCC
AT5G57560-oligo3	CTACCCCACCTTCCTCATTCTCTAGTTGACTTGCTCTTAAAGGTTAGTCTT
AT5G42380-oligo3	CTACCCCACCTTCCTCATTCTCTATCCTAAACAATCGATCTTGTAACCACTA
AT5G47220-oligo3	CTACCCCACCTTCCTCATTCTCTACATGTCCTCTGAATCATTCTCTTTCAAT
AT2G07560-oligo3	CTACCCCACCTTCCTCATTCTCTAGATCACAGAGTTCAATTATCTGCTCAG
AT2G44810-oligo3	CTACCCCACCTTCCTCATTCTCTACTTTCGGCTTTAGCCATTCGCC
AT4G34580-oligo3	CTACCCCACCTTCCTCATTCTCTACAAAGGCCATGACCCCTCCC
AT2G46830-oligo3	CTACCCCACCTTCCTCATTCTCTATTCCACTAATCCACAAAACAAAAAACAA
AT3G17609-oligo3	CTACCCCACCTTCCTCATTCTCTATTCTTTTCTTCTGATCTCTCTGAATCAC
AT1G05290-oligo3	CTACCCCACCTTCCTCATTCTCTAGTGTTGTAATCTTTATGTATATCCGATG
AT4G33070-oligo3	CTACCCCACCTTCCTCATTCTCTAGTTGTTGGATTAGAGACTAGGAGGAA
AT4G26010-oligo3	CTACCCCACCTTCCTCATTCTCTAGTTCCCCTAACGACCCAACAAC
AT5G52310-oligo3	CTACCCCACCTTCCTCATTCTCTAGACATATGGAGGGAATGATCTTTAAACT
AT2G16060-oligo3	CTACCCCACCTTCCTCATTCTCTATTGCGTGAGGCTTGAGCTTTGGA
AT2G33380-oligo3	CTACCCCACCTTCCTCATTCTCTACTTTGTTTGAAAGCCTGCCATAACCA
AT4G10270-oligo3	CTACCCCACCTTCCTCATTCTCTATAATATCAAAAATCATTTGCCGACCAAA
AT1G27565-qPCR-F	TGTCTAAATCTGTCCTCGACG	Primers for qPCR
AT1G27565-qPCR-R	CTTTAAGCGAGATTGCATTAAACAA
AT5G52710-qPCR-R1-F	AGATTCCAGGTTTGGCTACAG
AT5G52710-qPCR-R1-R	CGATCTCTACCGAAGTAACTGG
AT5G52710-qPCR-R2-F	GAAGCAAAATCAAGACGCAGG
AT5G52710-qPCR-R2-R	CGTACTGCTTGATCCAAACTC
AT4G04990-qPCR-F	GTCCACCTACTGTTCCTGTAAAG
AT4G04990-qPCR-R	CCTGGATATGACGTGGTCTTG
UBQ11-qPCR-F	AGCAACTTGAGGACGGCAGA
UBQ11-qPCR-R	GTGATGGTCTTTCCGGTCAAA
