## Additional file 3: Table S3 for "Single-molecule long-read methylation profiling reveals regional DNA methylation regulated by Elongator Complex Subunit 2 in Arabidopsis roots experiencing spaceflight"

### Sheet: Table S2
Table S3. Filtered HiFi reads on target and targets detected.
	GCR-1	GCR-2	GCR-3	GCR-4	FCR-1	FCR-2	FCR-3	FCR-4	GER-1	GER-2	GER-3	GER-4	FER-1	FER-2	FER-3	FER-4
Input genomic DNA (ng)	200	200	200	200	200	200	200	200	200	200	200	200	200	200	200	200
Total reads	80336	89848	35366	25285	77863	87926	29038	40149	40916	49144	24173	30302	89472	121897	40969	36483
Reads aligned after filtering on target	71928	81784	32154	22741	71014	77865	26365	36290	36867	44172	21570	27306	80363	108262	37282	32039
% Reads aligned after filtering on target	0.89534	0.910248	0.909178	0.899387	0.912038	0.885574	0.907948	0.903883	0.901041	0.898828	0.892318	0.901129	0.898192	0.888143	0.910005	0.87819
Number of targets detected by filtered HiFi reads in each replicate	92	87	78	76	86	99	96	97	94	90	89	91	98	99	97	97
Number of targets detected by filtered HiFi reads in total	93				101				97				102
% Number of targets detected by filtered HiFi reads in total	0.861111				0.935185				0.898148				0.944444
Number of targets with at least 10 filtered HiFi reads in each replicate	70	72	60	53	69	91	79	86	80	78	71	68	85	95	79	83
Number of targets with at least 10 filtered HiFi reads in total	79				93				88				96
% Number of targets with at least 10 filtered HiFi reads in total	0.731481				0.861111				0.814815				0.888889
