## Additional file 4: Table S4 for "Single-molecule long-read methylation profiling reveals regional DNA methylation regulated by Elongator Complex Subunit 2 in Arabidopsis roots experiencing spaceflight"

### Sheet: Sheet1
Table S4. Number of filtered HiFi reads aligned to 108 targets.
	Filtered HiFi reads number removing reads with more than three consecutive methylated CHH sites
	GCR-1	GCR-2	GCR-3	GCR-4	FCR-1	FCR-2	FCR-3	FCR-4	GER-1	GER-2	GER-3	GER-4	FER-1	FER-2	FER-3	FER-4
AT1G01560	776	896	246	282	624	587	175	282	271	286	123	148	635	634	246	140
AT1G03240-1	395	307	194	238	295	227	122	151	94	147	128	146	229	218	264	237
AT1G03240-2	12	19	7	0	6	717	65	180	107	47	24	22	224	1330	85	235
AT1G05290	136	250	55	14	186	329	141	181	178	180	72	72	269	331	85	61
AT1G08090	15	18	4	0	9	56	5	16	8	9	2	1	34	55	6	2
AT1G13340	91	113	29	15	113	50	44	17	75	82	14	30	44	124	18	28
AT1G18970	1	0	0	0	0	883	76	239	50	5	7	2	82	1250	30	223
AT1G21400	23	53	11	2	44	770	85	238	152	52	46	15	287	921	112	132
AT1G26250	1	2	0	0	1	188	15	52	58	13	12	8	67	287	21	41
AT1G27565-1	34	53	13	7	40	67	48	31	66	102	29	36	75	232	24	58
AT1G27565-2	368	331	136	134	276	127	189	93	154	323	169	173	235	401	106	182
AT1G44130	1	0	0	0	0	2	0	0	0	1	0	0	2	0	1	0
AT1G47890	0	1	0	0	0	38	3	2	0	0	0	1	1	86	1	11
AT1G49030	9	29	5	2	11	228	21	70	71	32	11	19	104	244	39	46
AT1G52415	49	47	31	23	58	21	18	8	17	25	13	23	16	26	16	9
AT1G62760-1	597	504	120	107	537	1281	186	285	524	660	208	254	1649	3825	620	661
AT1G62760-2	0	0	0	0	0	0	0	0	0	0	0	0	0	0	0	0
AT1G63570	0	0	0	0	0	0	0	0	0	0	0	0	0	0	0	0
AT1G75040	290	509	120	28	576	3619	631	1188	1509	1204	453	513	3891	6168	1447	1075
AT1G75600	16	8	0	1	17	406	27	99	60	22	18	5	115	488	31	96
AT1G75830-1	40	70	18	3	45	706	82	202	173	95	54	36	302	776	124	133
AT1G75830-2	64	58	12	9	52	75	19	21	40	29	9	12	50	53	18	9
AT1G78820-1	2	9	0	0	2	22	2	12	5	3	1	1	20	12	9	1
AT1G78820-2	0	0	0	0	0	11	2	5	9	2	2	2	6	38	1	8
AT2G07560	3401	3706	1860	1409	3277	1611	744	885	931	1489	838	1231	2030	1801	962	1032
AT2G15220	55	62	33	23	33	22	16	23	9	16	6	10	30	19	17	15
AT2G16060	251	185	51	38	166	222	33	75	111	98	35	36	125	186	60	30
AT2G19500	0	0	0	0	0	0	0	0	0	0	0	0	0	0	0	1
AT2G25410	993	1160	294	128	826	1559	404	859	1350	1589	670	710	2722	2777	1037	632
AT2G26150	7	4	6	0	7	28	7	12	21	19	7	5	21	61	9	17
AT2G27402-1	148	158	35	22	122	1208	120	320	212	155	70	58	680	1381	273	251
AT2G27402-2	37	48	8	6	38	541	53	128	115	68	23	34	238	429	117	73
AT2G33050	0	0	0	0	0	99	9	27	1	0	1	0	0	328	1	64
AT2G33380	190	237	119	94	180	106	37	57	51	65	36	44	74	70	30	34
AT2G43570	108	236	36	8	178	2184	276	629	575	281	164	116	1197	2395	479	411
AT2G44810	2536	3510	845	339	3328	3723	913	1577	1641	1782	656	693	3692	3932	1547	702
AT2G46830	1380	1809	606	450	1308	1236	341	697	592	675	380	444	1239	1103	483	359
AT2G47520	2613	2509	687	527	2320	1948	656	833	1081	1366	520	598	2080	2583	812	563
AT3G01345-1	2182	2529	767	573	2264	1391	888	814	989	1227	533	661	1764	2402	687	624
AT3G01345-2	2235	2149	705	718	1974	1079	870	716	1084	1852	691	836	2496	2942	937	752
AT3G02100	2	1	0	0	0	23	9	9	9	3	2	3	8	18	6	4
AT3G04210	16	11	3	1	6	6	2	2	9	19	8	7	19	24	5	4
AT3G04720	485	436	137	109	379	195	73	88	157	197	82	98	204	269	81	41
AT3G08940	1694	1553	573	487	1410	847	493	543	704	1242	443	611	1727	2192	703	626
AT3G09640	676	692	209	88	492	1739	311	634	578	565	162	226	1466	1905	588	340
AT3G16770	1365	1503	464	346	1321	744	268	300	489	552	207	233	796	888	283	177
AT3G17609	1059	853	417	347	722	556	136	259	427	363	201	246	603	526	253	199
AT3G17790	5247	6988	1888	1390	6393	3877	1868	2546	2129	2971	1466	1498	5308	4461	2054	1209
AT3G24500	58	59	15	6	69	1233	85	309	251	90	58	47	428	1035	169	191
AT3G28380-1	4542	5235	2862	2074	4552	2202	1135	1355	1211	1743	1230	2000	2944	2529	2215	1963
AT3G28380-2	6	0	0	1	1	307	26	67	14	5	1	1	35	620	17	95
AT3G45920	93	68	24	25	52	52	22	32	66	57	21	31	74	93	23	14
AT3G46400	0	0	0	0	0	64	2	15	5	2	0	0	8	112	7	29
AT3G48740-1	434	331	89	82	322	434	104	139	304	311	118	117	469	718	186	135
AT3G48740-2	0	0	0	0	0	182	11	41	2	0	0	2	7	447	6	70
AT3G48740-3	6	5	1	1	4	62	7	16	11	3	6	1	14	66	5	11
AT3G50560	498	785	285	170	531	744	282	452	389	420	233	256	702	743	297	280
AT3G51350-1	101	94	18	35	63	52	36	42	42	58	33	41	77	106	24	15
AT3G51350-2	1	5	0	0	6	20	1	9	3	3	3	2	5	3	1	0
AT3G51810	155	280	72	19	217	755	134	237	434	329	157	134	485	1514	196	252
AT3G61810	9	24	6	1	3	585	77	172	124	48	32	16	310	968	93	165
AT4G04990	20	44	13	5	26	158	12	38	39	25	10	5	69	110	25	17
AT4G09110	1	1	0	0	2	0	1	0	0	0	0	0	1	0	2	1
AT4G10270	0	0	0	0	0	1	0	0	0	0	0	0	0	11	0	0
AT4G10500-1	0	0	0	0	0	0	0	0	0	0	0	0	1	4	1	2
AT4G10500-2	8	7	1	0	7	907	69	241	74	17	19	10	196	1386	88	242
AT4G10510	845	1282	335	210	875	1516	533	710	617	842	293	346	1305	1628	490	317
AT4G11170-1	0	0	0	0	0	0	0	0	0	0	0	0	0	0	0	0
AT4G11170-2	1	0	0	1	0	212	24	67	7	0	0	0	22	942	4	137
AT4G11170-3	3	6	0	2	5	0	2	1	8	5	0	3	2	10	1	0
AT4G14630	2	2	2	1	8	115	16	30	60	15	10	7	52	278	15	45
AT4G17030	17	10	2	3	11	44	6	12	32	23	9	6	43	66	17	15
AT4G22217-1	176	143	56	36	121	86	64	43	63	119	43	54	117	155	45	40
AT4G22217-2	1386	1650	433	249	1494	1191	313	482	530	546	250	287	991	887	383	202
AT4G24150	14	22	5	1	33	1105	78	285	138	54	41	27	238	1316	85	244
AT4G24570	4	3	1	0	2	270	16	69	46	14	7	1	70	424	32	60
AT4G25810	1004	1127	320	203	833	1289	300	754	805	859	374	422	1489	1519	581	344
AT4G26010	1054	1291	371	163	1099	1081	303	518	450	495	202	202	913	948	391	227
AT4G30270	8	27	3	1	15	405	71	181	103	39	25	21	189	393	59	70
AT4G33070	466	844	244	68	527	1512	299	675	558	479	230	186	1086	1257	419	287
AT4G33120	1	1	0	0	0	7	0	1	5	0	0	0	4	8	0	3
AT4G34580	5554	5831	1417	1019	5119	5245	1154	1993	2353	2244	895	949	5047	5217	1966	944
AT4G40020	101	295	82	14	153	3359	2879	2795	1654	1545	631	595	3811	8086	1492	1503
AT5G07330-1	34	36	7	1	23	283	30	94	89	51	30	20	120	319	43	63
AT5G07330-2	2724	3231	1905	1465	2769	1311	615	857	839	1018	819	1338	1592	1326	942	1249
AT5G11180	0	0	0	0	0	2	0	0	0	0	0	1	0	0	0	0
AT5G13320	0	0	0	0	0	0	0	0	0	0	0	0	0	0	0	0
AT5G22555	5	16	3	0	3	217	20	58	45	19	7	5	71	264	31	38
AT5G24210-1	295	269	57	39	278	332	56	105	232	259	88	108	432	817	225	165
AT5G24210-2	0	0	0	0	0	3	1	1	0	0	0	0	0	4	0	0
AT5G25250	0	0	0	0	0	6	0	3	0	0	0	0	1	14	0	5
AT5G28810-1	1357	1698	592	601	1670	744	403	407	332	499	305	316	618	581	217	217
AT5G28810-2	8208	8968	5222	3572	8580	3779	3090	2270	2138	4040	2437	3792	5968	5720	4136	4112
AT5G38900-1	116	140	34	15	115	508	41	116	163	77	51	37	242	428	120	79
AT5G38900-2	10	12	1	1	10	404	32	105	69	20	19	13	155	515	63	82
AT5G39670-1	74	44	23	4	36	62	8	19	28	25	11	7	52	92	14	8
AT5G39670-2	0	0	0	0	0	0	0	0	0	0	0	0	0	0	0	0
AT5G42380	46	41	32	36	49	26	19	15	13	31	13	15	18	28	12	26
AT5G42830-1	1	0	0	0	0	8	1	5	1	0	1	0	1	15	3	4
AT5G42830-2	1799	2080	837	578	1393	1143	401	623	871	1250	568	721	1687	1699	695	591
AT5G47220	259	267	48	34	326	723	99	215	283	298	96	102	555	1060	243	200
AT5G52310	268	436	110	42	309	1284	226	547	674	540	199	197	1221	1394	448	247
AT5G52640	1051	1144	602	505	864	516	225	390	367	561	344	430	767	656	309	430
AT5G52710	8677	9114	4992	3376	8185	3981	2215	2527	2496	4244	2686	4108	6826	6600	4953	4517
AT5G57240	24	26	7	2	26	182	37	47	92	104	30	40	189	583	63	125
AT5G57530	3	0	0	0	1	358	37	95	26	3	4	3	34	464	18	78
AT5G57560	620	905	207	95	381	874	167	338	578	602	210	269	1311	1357	510	237
AT5G59220	189	269	74	17	210	570	97	267	247	228	125	98	443	536	174	98
